# *Wolbachia* effects on thermal preference of natural *Drosophila melanogaster* are influenced by host genetic background, *Wolbachia* type and bacterial titer

**DOI:** 10.1101/2023.07.31.551304

**Authors:** Anton Strunov, Charlotte Schoenherr, Martin Kapun

**Affiliations:** Center for Anatomy and Cell Biology, Medical University of Vienna, Austria; Central Research Laboratories, Natural History Museum of Vienna, Austria

**Keywords:** *Drosophila*, *Wolbachia*, titer, Tp, qPCR, environment

## Abstract

Temperature plays a fundamental role for the fitness of all organisms. In particular, it strongly affects metabolism and reproduction in ectotherms that have limited physiological capabilities to regulate their body temperature. Ectotherms thus have to maintain thermal homeostasis by behavioral adjustments. The influence of temperature variation on the physiology and behavior of ectotherms is well studied but we still know little about the influence of symbiotic interactions on thermal preference (*T*_p_) of the host. The *Wolbachia*-*Drosophila* host-symbiont system represents an ideal model for addressing these questions. A growing number of studies demonstrated that different *Wolbachia* types can influence *T*_p_ in different *Drosophila* species, but these results may be confounded by the use of long-term *Drosophila* lab-strains that may not be representative for natural fly populations. To account for this, we investigated the effect of *Wolbachia* on *T*_p_ in wild-type *D. melanogaster* flies recently collected from nature. Consistent with previous data, we found reduced *T*_p_ compared to an uninfected control in one of two fly strains infected with the wMelCS *Wolbachia* type. Additionally, we, for the first time, found that *Wolbachia* titer variation influences thermal preference of the host fly. These data indicate that the interaction of *Wolbachia* and *Drosophila* resulting in behavioral variation is complex and strongly influenced by the genetic background of host and symbiont. Our results further emphasize the necessity for more in-depth studies to better understand the evolutionary significance of *T*_p_ variation influenced by *Wolbachia* in natural *Drosophila* populations.
