## Supporting Information - Tables for "*Wolbachia* effects on thermal preference of natural *Drosophila melanogaster* are influenced by host genetic background, *Wolbachia* type and bacterial titer"

### Sheet: Table S1
Sample ID	Mean	SD	SE	Median
Uninf_Po_2	20.0459	2.45169	0.107205	19.0188
wMelCS_Po_1	20.3248	3.20397	0.127347	19.0452
Uninf_Po_1	20.4802	3.41217	0.113929	18.7446
wMel_Po_2	21.1379	3.23522	0.131314	20.1178
wMel_Po_1	21.2549	3.39964	0.116062	19.976
wMel_Fi_1	21.6456	3.71251	0.130606	20.4784
wMelCS_Po_2	22.3566	3.60493	0.118851	23.0223
wMel_Fi_2	22.9277	3.35424	0.109637	23.4674

### Sheet: Table S2
Factor	Χ2	df	Pr(>Χ2)
Wolbachia status	0.711518	2	0.700641
AB treatment	3.5863	1	0.0582577
country	0.325683	1	0.568212
ambient temperature	0.820132	1	0.365142
humidity	22.105	1	2.6e-06
Wolbachia status:AB treatment	6.95409	2	0.0308986
AB treatment:country	0.417191	1	0.518342

### Sheet: Table S3
contrast (AB-treatment)	Wolbachia_status	z.ratio	p.value
no - yes	Uninf	-0.309398	0.757019
no - yes	wMel	-0.409007	0.682534
no - yes	wMelCS	-2.59423	0.0094804

### Sheet: Table S4
ID	adjusted R2	t.value	p.value
wMelCS_Po_2	0.6215	-5.675	2.21e-05
wMel_Fi_2	-0.0173	0.911	0.386
wMel_Po_1	0.1996	-2.396	0.02768
wMel_Fi_1	0.2424	-2.661	0.01592

### Sheet: Table S5
contrast (host strain)	estimate	SE	df	t.ratio	p.value
wMelCS_Po_1 - wMelCS_Po_2	-0.739	0.542	28	-1.363	0.7478
wMelCS_Po_1 - wMel_Po_1	3.384	0.542	28	6.242	<.0001
wMelCS_Po_1 - wMel_Po_2	3.658	0.542	28	6.747	<.0001
wMelCS_Po_1 - wMel_Fi_1	3.779	0.542	28	6.97	<.0001
wMelCS_Po_1 - wMel_Fi_2	3.679	0.542	28	6.785	<.0001
wMelCS_Po_2 - wMel_Po_1	4.123	0.542	28	7.606	<.0001
wMelCS_Po_2 - wMel_Po_2	4.397	0.542	28	8.11	<.0001
wMelCS_Po_2 - wMel_Fi_1	4.518	0.542	28	8.333	<.0001
wMelCS_Po_2 - wMel_Fi_2	4.418	0.542	28	8.148	<.0001
wMel_Po_1 - wMel_Po_2	0.273	0.542	28	0.504	0.9956
wMel_Po_1 - wMel_Fi_1	0.394	0.542	28	0.727	0.9768
wMel_Po_1 - wMel_Fi_2	0.294	0.542	28	0.543	0.9938
wMel_Po_2 - wMel_Fi_1	0.121	0.542	28	0.223	0.9999
wMel_Po_2 - wMel_Fi_2	0.021	0.542	28	0.039	1
wMel_Fi_1 - wMel_Fi_2	-0.1	0.542	28	-0.184	1

### Sheet: Table S6
Factor	Χ2	df	Pr(>Χ2)
Wolbachia status	3.1	2	0.21
AB treatment	3.5863	1	0.0566573
country	0.0912501	1	0.762594
ambient temperature	1.01225	1	0.314365
humidity	11.5944	1	0.0006615
Wolbachia status:AB treatment	6.36	2	0.0415857
AB treatment:country	0.260948	1	0.609469
